# Low input capture Hi-C (liCHi-C) identifies promoter-enhancer interactions at high-resolution

**DOI:** 10.1101/2022.11.04.515239

**Authors:** Laureano Tomás-Daza, Llorenç Rovirosa, Paula López-Martí, Andrea Nieto-Aliseda, François Serra, Ainoa Planas-Riverola, Oscar Molina, Rebecca McDonald, Cedric Ghevaert, Esther Cuatrecasas, Dolors Costa, Mireia Camós, Clara Bueno, Pablo Menéndez, Alfonso Valencia, Biola M. Javierre

**Affiliations:** Josep Carreras Leukaemia Research Institute, Badalona, Barcelona, Spain; Barcelona Supercomputing Center, Barcelona, Barcelona, Spain; Wellcome-MRC Cambridge Stem Cell Institute, Cambridge, United Kingdom; NHS Blood and Transplant, Cambridge, United Kingdom; Pediatric Institute of Rare Diseases, Sant Joan de Déu Hospital, Esplugues de Llobregat, Barcelona, Spain; Hospital Clinic, Barcelona, Spain; Institute of Biomedical Research August Pi i Sunyer, Barcelona, Spain; Cancer Network Biomedical Research Center, Barcelona, Spain; Sant Joan de Déu Research Institute, Esplugues de Llobregat, Barcelona, Spain; Sant Joan de Déu Hospital, Esplugues de Llobregat, Barcelona, Spain; Center for Biomedical Research in the Rare Diseases Network (CIBERER), Carlos III Health Institute, Madrid, Spain; Catalan Institution for Research and Advanced Studies (ICREA), Barcelona, Spain; Josep Carreras Leukaemia Research Institute and Institute for Health Science Research Germans Trias i Pujol, Badalona, Barcelona, Spain..

## Abstract

Long-range interactions between regulatory elements and promoters are key in gene transcriptional control; however, their study requires large amounts of starting material, which is not compatible with clinical scenarios nor the study of rare cell populations. Here we introduce low input capture Hi-C (liCHi-C) as a cost-effective, flexible method to map and robustly compare promoter interactomes at high resolution. As proof of its broad applicability, we implement liCHi-C to study normal and malignant human hematopoietic hierarchy in clinical samples. We demonstrate that the dynamic promoter architecture identifies developmental trajectories and orchestrates transcriptional transitions during cell-state commitment. Moreover, liCHi-C enables the identification of new disease-relevant cell types, genes and pathways potentially deregulated by non-coding alterations at distal regulatory elements. Finally, we show that liCHi-C can be harnessed to uncover genome-wide structural variants, resolve their breakpoints and infer their pathogenic effects. Collectively, our optimized liCHi-C method expands the study of 3D chromatin organization to unique, low-abundance cell populations, and offers an opportunity to uncover novel factors and regulatory networks involved in disease pathogenesis.
