## Supplementary material for "Low input capture Hi-C (liCHi-C) identifies promoter-enhancer interactions at high-resolution": Tomas-Daza L., Rovirosa L. et al _Supplementary Information_Table 4_Primers, adapters and PCR conditions

### Sheet: Hoja1
3C Control Primers
PRIMER	ORGANISM	SEQUENCE	COMMENTS		LENGHTH INTERACTION DETECTED
AHF64 DEKKER	Homo sapiens	GCATGCATTAGCCTCTGCTGTTCTCTGAAATC	Combine with AHF66 DEKKER; amplify 50ng DNA		10kb
AHF66 DEKKER	Homo sapiens	CTGTCCAAGTACATTCCTGTTCACAAACCC	Combine with AHF64 DEKKER; amplify 50ng DNA		10kb
Myc G2 Cam hs	Homo sapiens	GGAGAACCGGTAATGGCAAA	Combine with either Roger or 03; amplify 100ng DNA		2Mb
03 Cam hs	Homo sapiens	AAAATGCCCATTTCCTTCTCC	Combine with Myc G2 Cam; amplify 100ng DNA		2Mb
Roger 1R Cam hs	Homo sapiens	TGCCTGATGGATAGTGCTTTC	Combine with Myc G2 Cam; amplify 100ng DNA		2Mb
Hist 1	Homo sapiens	AAGCAGGAAAAGGCATAGCA	Combine with Hist 2; amplify 100ng DNA		1.5Mb
Hist 2	Homo sapiens	TCTTGGGTTGTGGGACTTTC	Combine with Hist 1; amplify 100ng DNA		1.5Mb
PE Adapters and PCR Primers
PE1 Adapter	5′ P-GATCGGAAGAGCGGTTCAGCAGGAATGCCGAG 3’
PE2 Adapter	5′ ACACTCTTTCCCTACACGACGCTCTTCCGATC*T 3’
PE PCR Primer 1	5'AATGATACGGCGACCACCGAGATCTACACTCTTTCCCTACACGACGCTCTTCCGATCT 3’
PE PCR Primer 2	5'CAAGCAGAAGACGGCATACGAGATCGGTCTCGGCATTCCTGCTGAACCGCTCTTCCGATCT 3’
Pre-Capture PCR Conditions
98ºC	40s
			Starting number of cells	Recommended number of PCR cycles
98ºC	10s		1M	8-9
65ºC	30s	X cycles	500k	9-10
72ºC	30s		250k	10-11
			100k	11-12
72ºC	10min		50k	12-13
4ºC	hold
