## Supplementary material for "Low input capture Hi-C (liCHi-C) identifies promoter-enhancer interactions at high-resolution": Tomas-Daza L., Rovirosa L. et al _Supplementary Information_Table_2_RNA-seq & ChIP-seq datasets

### Sheet: Omics Datasets
Cell Type	Abbreviation	Omic	Donor	Database
Common B cell Lymphoid Progenitor	CLP	RNA-seq	S000SB	Blueprint
Common B cell Lymphoid Progenitor	CLP	RNA-seq	S001QB	Blueprint
Common Myeloid Progenitor	CMP	RNA-seq	C07002	Blueprint
Common Myeloid Progenitor	CMP	RNA-seq	C07015	Blueprint
Erythroblast	Ery	H3K27ac,H3K27me3,H3K36me3,H3K4me1,H3K4me3,H3K9me3,input,RNA-seq	S002R5	Blueprint
Erythroblast	Ery	H3K27ac,H3K27me3,H3K36me3,H3K4me1,H3K4me3,H3K9me3,input,RNA-seq	S002S3	Blueprint
Hematopoietic stem cell	HSC	RNA-seq	C002UU	Blueprint
Hematopoietic stem cell	HSC	RNA-seq	S001QB	Blueprint
Megakaryocytes	MK	RNA-seq	S004AV	Blueprint
Megakaryocytes	MK	H3K27ac,H3K27me3,H3K36me3,H3K4me1,H3K4me3,H3K9me3,input,RNA-seq	S004BT	Blueprint
Megakaryocytes	MK	H3K27ac,H3K27me3,H3K36me3,H3K4me1,H3K4me3,H3K9me3,input	S00VHK	Blueprint
Monocytes	Mon	H3K27ac,H3K27me3,H3K36me3,H3K4me1,H3K4me3,H3K9me3,input	C000S5	Blueprint
Monocytes	Mon	H3K27ac,H3K27me3,H3K36me3,H3K4me1,H3K4me3,H3K9me3,input	S000RD	Blueprint
Monocytes	Mon	RNA-seq	S00BWX	Blueprint
Monocytes	Mon	RNA-seq	S00CQ4	Blueprint
naïve B	nB	H3K27ac,H3K27me3,H3K36me3,H3K4me1,H3K4me3,H3K9me3,input	S00X9S	Blueprint
naïve B	nB	H3K27ac,H3K27me3,H3K36me3,H3K4me1,H3K4me3,H3K9me3,input	S00XAQ	Blueprint
naïve B	nB	RNA-seq	S019HQ	Blueprint
naïve B	nB	RNA-seq	S019JM	Blueprint
naïve CD4+	nCD4	H3K27ac,H3K27me3,H3K36me3,H3K4me1,H3K4me3,H3K9me3,input,RNA-seq	S008H1	Blueprint
naïve CD4+	nCD4	H3K27ac,H3K27me3,H3K36me3,H3K4me1,H3K4me3,H3K9me3,input,RNA-seq	S009W4	Blueprint
naïve CD8+	nCD8	H3K27ac,H3K27me3,H3K36me3,H3K4me1,H3K4me3,H3K9me3,input	C002YM	Blueprint
naïve CD8+	nCD8	H3K27ac,H3K27me3,H3K36me3,H3K4me1,H3K4me3,H3K9me3,input,RNA-seq	C0066P	Blueprint
naïve CD8+	nCD8	RNA-seq	S00C2F	Blueprint
CD34 cell	CD34	H3K27ac	S001QB	ROADMAP
CD34 cell	CD34	H3K27me3,input	RO 01517	ROADMAP
CD34 cell	CD34	input	RO 01535	ROADMAP
CD34 cell	CD34	H3K27ac,H3K27me3,H3K36me3,H3K4me1,H3K9me3,input	RO 01536	ROADMAP
CD34 cell	CD34	H3K27ac	RO 01549	ROADMAP
CD34 cell	CD34	H3K27me3,H3K36me3,H3K4me1,H3K4me3,H3K9me3,input	RO 01562	ROADMAP
