## Supplementary material for "Low input capture Hi-C (liCHi-C) identifies promoter-enhancer interactions at high-resolution": Tomas-Daza L., Rovirosa L. et al _Supplementary Information_Table_3_GWAS_datasets

### Sheet: gwas_datasets_complete
Trait	Abbreviation	Trait type	Database	Database Identifier	Reference	Source
Systolic Blood Pressure	SBP	Other	GWAS Catalog	GCST006259	(Ehret et al., 2016)	http://ftp.ebi.ac.uk/pub/databases/gwas/summary_statistics/GCST006001-GCST007000/GCST006259/harmonised/27618452-GCST006259-EFO_0006335.h.tsv.gz
Diastolic Blood Pressure	DBP	Other	GWAS Catalog	GCST006258	(Ehret et al., 2016)	http://ftp.ebi.ac.uk/pub/databases/gwas/summary_statistics/GCST006001-GCST007000/GCST006258/harmonised/27618452-GCST006258-EFO_0006336.h.tsv.gz
Femoral Neck Bone Mineral Density	FNBD	Other	GWAS Catalog	GCST007691	(Estrada et al., 2012)	http://ftp.ebi.ac.uk/pub/databases/gwas/summary_statistics/GCST007001-GCST008000/GCST007691/harmonised/22504420-GCST007691-EFO_0003923.h.tsv.gz
Depression	DEP	Other	UKBB	20544_11		https://broad-ukb-sumstats-us-east-1.s3.amazonaws.com/round2/additive-tsvs/20544_11.gwas.imputed_v3.both_sexes.tsv.bgz
Autism, Asperger's or autistic spectrum disorder	AUT	Other	UKBB	20544_14		https://broad-ukb-sumstats-us-east-1.s3.amazonaws.com/round2/additive-tsvs/20544_14.gwas.imputed_v3.both_sexes.tsv.bgz
Low Density Lipoprotein	LDL	Other	GWAS Catalog	GCST000759	(Teslovich et al., 2010)	http://ftp.ebi.ac.uk/pub/databases/gwas/summary_statistics/GCST000001-GCST001000/GCST000759/harmonised/20686565-GCST000759-EFO_0004611.h.tsv.gz
Body Mass Index	BMI	Other	GWAS Catalog	GCST002783	(Locke et al., 2015)	http://ftp.ebi.ac.uk/pub/databases/gwas/summary_statistics/GCST002001-GCST003000/GCST002783/harmonised/25673413-GCST002783-EFO_0004340.h.tsv.gz
Glucose Sensitivity	GLC	Other	GWAS Catalog	GCST005186	(Manning et al., 2012)	http://ftp.ebi.ac.uk/pub/databases/gwas/summary_statistics/GCST005001-GCST006000/GCST005186/harmonised/22581228-GCST005186-EFO_0004465.h.tsv.gz
Total Cholesterol	TC	Other	GWAS Catalog	GCST000760	(Teslovich et al., 2010)	http://ftp.ebi.ac.uk/pub/databases/gwas/summary_statistics/GCST000001-GCST001000/GCST000760/harmonised/20686565-GCST000760-EFO_0004574.h.tsv.gz
Triglycerides	TG	Other	GWAS Catalog	GCST000758	(Teslovich et al., 2010)	http://ftp.ebi.ac.uk/pub/databases/gwas/summary_statistics/GCST000001-GCST001000/GCST000758/harmonised/20686565-GCST000758-EFO_0004530.h.tsv.gz
Type II Diabetes	T2D	Other	GWAS Catalog	GCST005047	(Morris et al., 2012)	http://ftp.ebi.ac.uk/pub/databases/gwas/summary_statistics/GCST005001-GCST006000/GCST005047/harmonised/22885922-GCST005047-EFO_0001360.h.tsv.gz
Primary Biliary Cirrhosis	PBC	Autoimmune disease	GWAS Catalog	GCST003129	(Cordell et al., 2015)	http://ftp.ebi.ac.uk/pub/databases/gwas/summary_statistics/GCST003001-GCST004000/GCST003129/harmonised/26394269-GCST003129-EFO_1001486.h.tsv.gz
Type I Diabetes	T1D	Autoimmune disease	GWAS Catalog	GCST000392	(Barrett et al., 2009)	http://ftp.ebi.ac.uk/pub/databases/gwas/summary_statistics/GCST000001-GCST001000/GCST000392/harmonised/19430480-GCST000392-EFO_0001359.h.tsv.gz
Rheumatoid Arthritis	RA	Autoimmune disease	GWAS Catalog	GCST000679	(Stahl et al., 2010)	http://ftp.ebi.ac.uk/pub/databases/gwas/summary_statistics/GCST000001-GCST001000/GCST000679/harmonised/20453842-GCST000679-EFO_0000685.h.tsv.gz
Systemic Lupus Erythematosus	SLE	Autoimmune disease	GWAS Catalog	GCST003156	(Bentham et al., 2015)	http://ftp.ebi.ac.uk/pub/databases/gwas/summary_statistics/GCST003001-GCST004000/GCST003156/harmonised/26502338-GCST003156-EFO_0002690.h.tsv.gz
Multiple Sclerosis	MS	Autoimmune disease	GWAS Catalog	GCST001198	(International Multiple Sclerosis Genetics Consortium et al., 2011)	http://ftp.ebi.ac.uk/pub/databases/gwas/summary_statistics/GCST001001-GCST002000/GCST001198/harmonised/21833088-GCST001198-EFO_0003885.h.tsv.gz
Crohn's Disease	CD	Autoimmune disease	GWAS Catalog	GCST000879	(Franke et al., 2010)	http://ftp.ebi.ac.uk/pub/databases/gwas/summary_statistics/GCST000001-GCST001000/GCST000879/harmonised/21102463-GCST000879-EFO_0000384.h.tsv.gz
Celiac Disease	CEL	Autoimmune disease	GWAS Catalog	GCST000612	(Dubois et al., 2010)	http://ftp.ebi.ac.uk/pub/databases/gwas/summary_statistics/GCST000001-GCST001000/GCST000612/harmonised/20190752-GCST000612-EFO_0001060.h.tsv.gz
B Cell Absolute Count	BC	Lymphoid	GWAS Catalog	GCST90001642	(Orrù et al., 2020)	http://ftp.ebi.ac.uk/pub/databases/gwas/summary_statistics/GCST90001001-GCST90002000/GCST90001642/harmonised/32929287-GCST90001642-EFO_0007937.h.tsv.gz
White Blood Cell Count	WBCC	Lymphoid	GWAS Catalog	GCST90001600	(Orrù et al., 2020)	http://ftp.ebi.ac.uk/pub/databases/gwas/summary_statistics/GCST90001001-GCST90002000/GCST90001600/harmonised/32929287-GCST90001600-EFO_0007937.h.tsv.gz
CD4 regulatory T cell Absolute Count	CD4regC	Lymphoid	GWAS Catalog	GCST90001513	(Orrù et al., 2020)	http://ftp.ebi.ac.uk/pub/databases/gwas/summary_statistics/GCST90001001-GCST90002000/GCST90001513/harmonised/32929287-GCST90001513-EFO_0007937.h.tsv.gz
Naive CD8+ T cell Absolute Count	nCD8C	Lymphoid	GWAS Catalog	GCST90001551	(Orrù et al., 2020)	http://ftp.ebi.ac.uk/pub/databases/gwas/summary_statistics/GCST90001001-GCST90002000/GCST90001551/harmonised/32929287-GCST90001551-EFO_0007937.h.tsv.gz
Hodgkins Lymphoma / Hodgkins Disease	HL	Cancer	UKBB	20001_1052		https://broad-ukb-sumstats-us-east-1.s3.amazonaws.com/round2/additive-tsvs/20001_1052.gwas.imputed_v3.both_sexes.tsv.bgz
Leukaemia	Leu	Cancer	UKBB	20001_1048		https://broad-ukb-sumstats-us-east-1.s3.amazonaws.com/round2/additive-tsvs/20001_1048.gwas.imputed_v3.both_sexes.tsv.bgz
Non-Hodgkins Lymphoma	NHL_1	Cancer	UKBB	20001_1053		https://broad-ukb-sumstats-us-east-1.s3.amazonaws.com/round2/additive-tsvs/20001_1053.gwas.imputed_v3.both_sexes.tsv.bgz
Non Hodgkins Lymphoma	NHL_2	Cancer	GWAS Catalog	GCST90011819	(Rashkin et al., 2020)	http://ftp.ebi.ac.uk/pub/databases/gwas/summary_statistics/GCST90011001-GCST90012000/GCST90011819/harmonised/32887889-GCST90011819-EFO_0005952.h.tsv.gz
Primary Lymphoid and Hematopoietic Malignant Neoplasms	PLHMN	Cancer	UKBB	C3_PRIMARY_LYMPHOID_HEMATOPOIETIC		https://broad-ukb-sumstats-us-east-1.s3.amazonaws.com/round2/additive-tsvs/C3_PRIMARY_LYMPHOID_HEMATOPOIETIC.gwas.imputed_v3.both_sexes.tsv.bgz
Lymphoid Leukaemia	LLC91	Cancer	UKBB	C91		https://broad-ukb-sumstats-us-east-1.s3.amazonaws.com/round2/additive-tsvs/C91.gwas.imputed_v3.both_sexes.tsv.bgz
Chronic Lymphocytic Leukemia	CLL	Cancer	UKBB	20001_1055		https://broad-ukb-sumstats-us-east-1.s3.amazonaws.com/round2/additive-tsvs/20001_1055.gwas.imputed_v3.both_sexes.tsv.bgz
Lymphoid Leukaemia	LL_1	Cancer	UKBB	C_LYMPHOID_LEUKAEMIA		https://broad-ukb-sumstats-us-east-1.s3.amazonaws.com/round2/additive-tsvs/C_LYMPHOID_LEUKAEMIA.gwas.imputed_v3.both_sexes.tsv.bgz
Lymphocytic Leukemia	LL_2	Cancer	GWAS Catalog	GCST90011814	(Rashkin et al., 2020)	http://ftp.ebi.ac.uk/pub/databases/gwas/summary_statistics/GCST90011001-GCST90012000/GCST90011814/harmonised/32887889-GCST90011814-EFO_0004289.h.tsv.gz
Monocyte Count	MonC	Myeloid	GWAS Catalog	GCST004625	(Astle et al., 2016)	http://ftp.ebi.ac.uk/pub/databases/gwas/summary_statistics/GCST004001-GCST005000/GCST004625/harmonised/27863252-GCST004625-EFO_0005091.h.tsv.gz
Myeloid White Cell Count	MWCC	Myeloid	GWAS Catalog	GCST004626	(Astle et al., 2016)	http://ftp.ebi.ac.uk/pub/databases/gwas/summary_statistics/GCST004001-GCST005000/GCST004626/harmonised/27863252-GCST004626-EFO_0007988.h.tsv.gz
Mean Corpuscular Haemoglobin Concentration	MCHC	Myeloid	GWAS Catalog	GCST90002391	(Vuckovic et al., 2020)	http://ftp.ebi.ac.uk/pub/databases/gwas/summary_statistics/GCST90002001-GCST90003000/GCST90002391/harmonised/32888494-GCST90002391-EFO_0004528.h.tsv.gz
Mean Corpuscular Haemoglobin	MCH	Myeloid	GWAS Catalog	GCST004630	(Astle et al., 2016)	http://ftp.ebi.ac.uk/pub/databases/gwas/summary_statistics/GCST004001-GCST005000/GCST004630/harmonised/27863252-GCST004630-EFO_0004527.h.tsv.gz
Mean Corpuscular Volume	MCV	Myeloid	GWAS Catalog	GCST004602	(Astle et al., 2016)	http://ftp.ebi.ac.uk/pub/databases/gwas/summary_statistics/GCST004001-GCST005000/GCST004602/harmonised/27863252-GCST004602-EFO_0004526.h.tsv.gz
Mean Platelet Volume	MPV	Myeloid	GWAS Catalog	GCST004599	(Astle et al., 2016)	http://ftp.ebi.ac.uk/pub/databases/gwas/summary_statistics/GCST004001-GCST005000/GCST004599/harmonised/27863252-GCST004599-EFO_0004584.h.tsv.gz
Platelet Count	PC	Myeloid	GWAS Catalog	GCST004603	(Astle et al., 2016)	http://ftp.ebi.ac.uk/pub/databases/gwas/summary_statistics/GCST004001-GCST005000/GCST004603/harmonised/27863252-GCST004603-EFO_0004309.h.tsv.gz
Red Blood Cell Count	RBCC	Myeloid	GWAS Catalog	GCST004601	(Astle et al., 2016)	http://ftp.ebi.ac.uk/pub/databases/gwas/summary_statistics/GCST004001-GCST005000/GCST004601/harmonised/27863252-GCST004601-EFO_0004305.h.tsv.gz
